# Lymphocytic choriomeningitis arenavirus requires cellular COPI and AP-4 complexes for efficient replication and virion production

**DOI:** 10.1101/2023.06.27.546563

**Authors:** Owen Byford, Amelia B. Shaw, Hiu Nam Tse, Eleanor J. A. A. Todd, Beatriz Álvarez-Rodríguez, Roger Hewson, Juan Fontana, John N. Barr

**Affiliations:** School of Molecular and Cellular Biology, Faculty of Biological Sciences, University of Leeds, Leeds, LS2 9JT, United Kingdom; Astbury Centre for Structural Molecular Biology, University of Leeds, Leeds, United Kingdom; Virology and Pathogenesis Group, National Infection Service, Public Health England, Porton Down SP4 0JG, UK

**Keywords:** arenavirus, LCMV, COPI, AP-4

## Abstract

Lymphocytic choriomeningitis virus (LCMV) is a bisegmented negative-sense RNA virus classified within the *Arenaviridae* family of the *Bunyavirales* order. LCMV is associated with fatal disease in immunocompromised populations, and as the prototypical arenavirus, acts as a model for the many serious human pathogens within the *Arenaviridae* family. Here, we examined the dependence of LCMV multiplication on cellular trafficking components using a recombinant LCMV expressing enhanced green fluorescent protein in conjunction with a curated siRNA library. The screen revealed a requirement for subunits of both the coat protein 1 (COPI) coatamer and adapter protein 4 (AP-4) complexes. By rescuing a recombinant LCMV harbouring a FLAG tagged GP-1 envelope spike (rLCMV-GP1-FLAG) we showed infection resulted in marked co-localization of COPI and AP-4 component with both LCMV nucleoprotein (NP) and GP-1. Time-of-addition studies using brefeldin A (BFA), an ARF-I inhibitor that prevents formation of both COPI and AP-4 complexes, suggested these cellular components were involved in late stages of the LCMV multiplication cycle. Consistent with this finding, BFA treatment at similar late time-points resulted in a marked redistribution of NP and GP-1, and subsequent loss of COPI/AP-4 co-localization. Finally, titration of released virus within supernatant of BFA-treated cells revealed a 10-fold decrease in viral titres, greater than the 2-fold BFA-mediated reduction in NP expression. Taken together, these findings suggest COPI and AP-4 complexes are important host cell factors that are required for efficient LCMV assembly and egress.

**Importance:** Arenaviruses are rodent-borne, segmented, negative-sense RNA viruses, with several members responsible for fatal human disease, with the prototypic member LCMV being under-recognised as a pathogen capable of inflicting neurological infections with fatal outcome. Here, we assessed the impact of siRNA knockdown of host cell trafficking genes on LCMV multiplication. We reveal the requirement of host cellular COPI and AP-4 complexes for efficient LCMV multiplication, acting late in the replication cycle, at the stages of egress and assembly. Collectively, our findings improve the understanding of arenaviruses host-pathogen interactions and reveal novel cellular trafficking pathways required during infection. Moreover, this study may lead to the discovery of novel therapeutic targets for arenaviruses to prevent serious human disease.
