## supplemental siRNA dataset for "Lymphocytic choriomeningitis arenavirus requires cellular COPI and AP-4 complexes for efficient replication and virion production"

### Sheet: Sheet1
		Gene ID	Full Name	siRNA 1.1	siRNA 1.2	siRNA 1.3	siRNA 1.4	siRNA 2.1	siRNA 2.2	siRNA 2.3	siRNA 2.4	siRNA 3.1	siRNA 3.2	siRNA 3.3	siRNA 3.4	AVG 1	AVG 2	AVG 3	AVG All
		AP4M1	adaptor-related protein complex 4, mu 1 subunit	0.388161	0.55436	0.676742	0.689289	0.516546	0.0988464	0.128586	0.221158	0.410654	0.553201	0.581148	0.429244	0.577138	0.241284	0.493562	0.437328
		COPA	coatomer protein complex, subunit alpha	0.324572	0.379676	0.362448	1.06714	0.328024	0.183722	0.229876	0.268107	0.592068	0.624573	0.624448	0.424401	0.533458	0.252432	0.566372	0.450754
		PREB	prolactin regulatory element binding	0.337201	0.748009	0.669299	0.814829	0.0959917	0.684233	0.545043	0.706593	0.509772	0.217048	0.319063	0.215815	0.642334	0.507965	0.315425	0.488575
		STX10	syntaxin 10	0.379247	0.521398	0.406245	0.682835	0.597662	0.365353	0.394285	0.49822	0.707024	0.3735	0.570664	0.653057	0.497431	0.46388	0.576061	0.512458
		COPB1	coatomer protein complex, subunit beta 1	0.237033	0.292657	0.637031	0.652784	0.636428	0.349412	0.491059	0.505047	0.621313	0.657266	0.612869	0.625213	0.454876	0.495486	0.629165	0.526509
		AP3S2	adaptor-related protein complex 3, sigma 2 subunit	0.473356	0.583478	1.03246	0.96173	0.362226	0.317099	0.577875	0.324833	0.607785	0.423769	0.396864	0.313911	0.762756	0.395508	0.435582	0.531282
		AP1S1	adaptor-related protein complex 1, sigma 1 subunit	0.477228	0.414772	0.982857	0.495954	0.507893	0.591336	0.553659	0.487401	0.6808	0.587157	0.442453	0.478491	0.592703	0.535072	0.547225	0.558333
		STX1A	syntaxin 1A (brain)	0.585545	0.945361	0.883954	1.08179	0.201343	0.30255	0.316013	0.332069	0.392982	0.694249	0.493449	0.529284	0.874163	0.287994	0.527491	0.563216
		SNAP25	synaptosomal-associated protein, 25kDa	0.492338	0.727895	0.474792	0.810391	0.431656	0.367615	0.457465	0.519585	0.590305	0.618932	0.680213	0.696338	0.626354	0.44408	0.646447	0.572294
		AP2A2	adaptor-related protein complex 2, alpha 2 subunit	0.317181	0.556633	0.746646	0.67143	0.675436	0.415426	0.611872	0.620963	0.536602	0.565356	0.652467	0.604261	0.572972	0.580924	0.589672	0.581189
		SYT7	synaptotagmin VII	0.254808	0.535243	0.672454	0.958857	0.643401	0.293491	0.326931	0.41038	0.803217	0.679391	0.871131	0.61264	0.60534	0.418551	0.741595	0.588495
		VAMP7	vesicle-associated membrane protein 7	0.379247	0.346714	0.514725	0.792912	0.597662	0.509455	0.416517	0.512274	0.707024	0.741463	0.772906	0.790815	0.5084	0.508977	0.753052	0.590143
		STX11	syntaxin 11	0.60137	0.251503	0.576885	0.549603	0.593101	0.286363	0.358164	0.480657	0.784129	0.909872	0.96221	0.7772	0.49484	0.429571	0.858353	0.594255
		SYT1	synaptotagmin I	0.458586	0.539058	0.675207	0.80914	0.309033	0.244574	0.257113	0.30793	0.862462	0.837083	1.05835	0.918562	0.620498	0.279663	0.919113	0.606424
		STXBP2	syntaxin binding protein 2	0.617574	0.503344	0.993422	0.910365	0.443917	0.703305	0.774258	0.540007	0.493245	0.620083	0.40529	0.299449	0.756176	0.615372	0.454516	0.608688
		SEC23A	Sec23 homolog A (S. cerevisiae)	0.309278	0.554842	0.795616	1.1859	0.38037	0.420812	0.560214	0.396289	0.918579	0.746121	0.72397	0.415831	0.711409	0.439421	0.701125	0.617318
		VAMP3	vesicle-associated membrane protein 3	0.384578	0.503453	0.830645	1.06749	0.659707	0.53392	0.6948	0.434707	0.836227	0.562513	0.566648	0.404093	0.696541	0.580784	0.59237	0.623232
		CACNA1S	calcium channel, voltage-dependent, L type, alpha 1S subunit	0.681624	0.862806	0.833328	0.745385	0.53321	0.548586	0.59289	0.652799	0.510117	0.591339	0.52614	0.432497	0.780786	0.581871	0.515023	0.625893
		GBF1	golgi brefeldin A resistant guanine nucleotide exchange factor 1	0.458586	0.778712	1.0107	0.851815	0.309033	0.348203	0.320612	0.411875	0.862462	0.666264	0.780863	0.759315	0.774954	0.347431	0.767226	0.62987
		ITGA3	integrin, alpha 3 (antigen CD49C, alpha 3 subunit of VLA-3 receptor)	0.301805	0.355598	0.387668	0.555703	0.540245	0.5797	0.581637	0.682	0.774695	0.857337	1.1575	0.8926	0.400194	0.595896	0.920533	0.638874
		CLTA	clathrin, light chain (Lca)	0.767295	1.45765	0.655454	1.17268	0.550346	0.36548	0.457283	0.390241	0.43651	0.454701	0.454825	0.538538	1.01327	0.440837	0.471143	0.641751
		AP3D1	adaptor-related protein complex 3, delta 1 subunit	0.595903	0.715501	0.722301	0.588373	0.696723	0.598366	0.637992	0.859039	0.541349	0.509623	0.638134	0.602706	0.655519	0.69803	0.572953	0.642167
		STXBP3	syntaxin binding protein 3	0.6448	0.83211	0.603427	1.23351	0.274524	0.214488	0.183075	0.229079	0.765318	0.796668	0.979218	0.960148	0.828462	0.225292	0.875338	0.64303
		AP4B1	adaptor-related protein complex 4, beta 1 subunit	0.737117	0.3167	0.531434	1.36241	0.788645	0.612312	0.611803	0.40391	0.781928	0.73315	0.45536	0.388309	0.736914	0.604167	0.589687	0.643589
		HUWE1	HECT, UBA and WWE domain containing 1	0.403442	0.9074	1.07068	0.909499	0.301824	0.332383	0.351388	0.40989	0.850803	0.656021	0.95182	0.59025	0.822756	0.348871	0.762223	0.644617
		ARF1	ADP-ribosylation factor 1	0.435905	0.689777	0.747338	0.74403	0.891981	0.494181	0.750002	0.830846	0.576168	0.578956	0.557411	0.487387	0.654262	0.741753	0.54998	0.648665
		AP3B2	adaptor-related protein complex 3, beta 2 subunit	0.434411	0.239455	1.10125	2.05373	0.557679	1.11628	0.817572	0.722633	0.286973	0.212079	0.128676	0.141315	0.957211	0.803542	0.192261	0.651005
		VAPB	VAMP (vesicle-associated membrane protein)-associated protein B and C	0.593047	0.818199	0.788949	0.845412	0.48438	0.374867	0.521405	0.803564	0.711195	0.637689	0.613365	0.641395	0.761402	0.546054	0.650911	0.652789
		STX3	syntaxin 3	0.544239	0.294834	1.00856	0.785059	0.706566	0.576159	0.477387	0.495429	0.844686	0.617858	0.773971	0.712154	0.658173	0.563885	0.737167	0.653075
		AP3B1	adaptor-related protein complex 3, beta 1 subunit	0.633634	0.439998	0.732934	1.50499	0.619887	0.730992	0.823545	0.613037	0.557345	0.623009	0.358643	0.239453	0.827889	0.696865	0.444612	0.656455
		CACNA1I	calcium channel, voltage-dependent, T type, alpha 1I subunit	0.633634	0.328674	0.705136	1.29294	0.619887	0.920376	0.833474	0.792837	0.557345	0.474535	0.38076	0.370479	0.740095	0.791643	0.44578	0.659173
		VAMP8	vesicle-associated membrane protein 8 (endobrevin)	0.532599	0.536625	1.00771	1.60162	0.713632	0.888247	0.860895	0.719943	0.304518	0.339088	0.240207	0.169937	0.919639	0.795679	0.263438	0.659585
		M6PRBP1	mannose-6-phosphate receptor binding protein 1	0.662558	0.726064	0.724945	0.927409	0.813084	0.588655	0.70047	0.812711	0.622842	0.575119	0.381291	0.397636	0.760244	0.72873	0.494222	0.661065
		AP2B1	adaptor-related protein complex 2, beta 1 subunit	0.51826	0.737406	0.624141	0.556604	0.711966	0.508183	0.570971	0.74285	0.667819	0.866456	0.832369	0.777447	0.609103	0.633493	0.786023	0.676206
		RASA1	RAS p21 protein activator (GTPase activating protein) 1	0.27528	0.487499	0.438797	0.582518	0.457626	0.720278	0.689526	0.710315	0.67901	0.919102	1.12519	1.09857	0.446024	0.644436	0.955467	0.681976
		SNAP29	synaptosomal-associated protein, 29kDa	0.446576	0.503089	0.869577	1.52896	0.662931	0.996838	0.754707	0.597144	0.838596	0.466186	0.251748	0.274885	0.837051	0.752905	0.457854	0.682603
		CACNA1G	calcium channel, voltage-dependent, T type, alpha 1G subunit	1.03161	0.809862	0.483184	0.69471	0.822676	0.314184	0.374906	0.405381	0.754868	0.794613	0.724329	0.993419	0.754841	0.479287	0.816807	0.683645
		CLTC	clathrin, heavy chain (Hc)	0.287816	0.339236	0.516182	0.713703	0.662535	0.553352	0.561104	0.567631	1.00764	1.11132	0.992329	0.892301	0.464234	0.586156	1.0009	0.683762
		STX16	syntaxin 16	0.667259	0.864534	0.94761	0.765847	0.465662	0.50901	0.568477	0.716797	0.820494	0.569944	0.770747	0.616968	0.811313	0.564986	0.694538	0.690279
		RAB3A	RAB3A, member RAS oncogene family	0.650862	0.691688	0.624587	0.984042	0.344643	0.301564	0.352504	0.508981	0.94182	0.974057	1.05338	0.871541	0.737795	0.376923	0.960198	0.691639
		STX8	syntaxin 8	0.559462	0.267501	0.668097	1.04998	0.769326	0.900093	0.830394	0.704757	0.741602	0.803243	0.749364	0.424941	0.636261	0.801143	0.679787	0.70573
		HSPA8	heat shock 70kDa protein 8	0.754754	0.821469	1.05167	1.73508	0.633624	0.661588	0.633883	0.520892	0.765275	0.0337625	0.53147	0.354375	1.09074	0.612497	0.421221	0.708153
		VAMP1	vesicle-associated membrane protein 1 (synaptobrevin 1)	0.667259	0.78587	0.84145	0.685674	0.465662	0.37749	0.468274	0.636532	0.820494	0.966888	1.07981	0.733473	0.745063	0.486989	0.900167	0.71074
		STX4	syntaxin 4	0.478981	0.28467	0.979693	1.6834	0.791563	1.07251	0.81984	0.691317	0.558632	0.600754	0.366156	0.353783	0.856685	0.843808	0.469831	0.723441
		STX5	syntaxin 5	0.332622	0.256985	0.833286	0.848207	0.460737	0.60448	0.644101	0.640559	1.04988	0.989088	0.924141	1.10947	0.567775	0.587469	1.01814	0.724463
		AP1G1	adaptor-related protein complex 1, gamma 1 subunit	0.441305	0.818311	0.699745	0.631511	0.965177	0.893318	0.819741	0.754317	0.630931	0.635554	0.748276	0.712025	0.647718	0.858138	0.681696	0.729184
		VAMP2	vesicle-associated membrane protein 2 (synaptobrevin 2)	0.60137	0.64237	0.852413	1.08728	0.593101	0.460948	0.526312	0.54053	0.784129	0.734591	1.06502	0.889046	0.795858	0.530223	0.868196	0.731425
		AP2M1	adaptor-related protein complex 2, mu 1 subunit	0.631927	0.531168	1.16088	1.37032	0.502727	0.568353	0.686573	0.480717	0.831365	0.738907	0.640665	0.634591	0.923574	0.559592	0.711382	0.731516
		EHD1	EH-domain containing 1	0.721264	0.720925	0.957588	1.63752	0.611526	0.335141	0.518863	0.393941	1.21276	0.666308	0.548084	0.51331	1.00932	0.464868	0.735115	0.736436
		AP1M1	adaptor-related protein complex 1, mu 1 subunit	0.685591	0.515945	0.817111	1.47685	0.793471	0.835163	0.636544	0.536772	0.857461	0.672351	0.600636	0.42042	0.873873	0.700488	0.637717	0.737359
		IQSEC1	IQ motif and Sec7 domain 1	0.646729	1.02608	0.569525	1.47812	0.463039	0.388591	0.497692	0.493466	0.813036	0.634083	0.988783	0.900788	0.930114	0.460697	0.834173	0.741661
		STXBP1	syntaxin binding protein 1	0.247315	0.214553	0.836869	1.04533	0.422265	0.720708	0.712542	0.529728	0.999321	1.09361	1.04485	1.03896	0.586016	0.596311	1.04419	0.742171
		CAV2	caveolin 2	0.55979	0.886207	0.718205	0.965179	0.328795	0.580531	0.595601	0.787223	0.834322	0.881175	0.8819	0.907789	0.782345	0.573037	0.876296	0.743893
		AP1S2	adaptor-related protein complex 1, sigma 2 subunit	0.514701	0.514658	0.727359	1.24455	0.693309	0.783626	0.881704	0.706303	0.566309	0.741812	0.836406	0.735689	0.750318	0.766236	0.720054	0.745536
		AP2S1	adaptor-related protein complex 2, sigma 1 subunit	0.553231	0.361872	1.11464	1.06685	1.01333	0.847805	0.737498	0.908736	0.775478	0.567986	0.5554	0.501501	0.774147	0.876842	0.600091	0.75036
		AP1G2	adaptor-related protein complex 1, gamma 2 subunit	0.434411	0.289492	0.941403	1.99183	0.557679	0.996813	0.878568	0.773283	0.286973	0.800944	0.592477	0.487529	0.914285	0.801586	0.541981	0.752617
		CACNA1F	calcium channel, voltage-dependent, L type, alpha 1F subunit	0.522475	0.708253	0.404011	0.978265	0.53114	0.477227	0.686159	0.880698	0.777692	1.04327	1.11021	0.989574	0.653251	0.643806	0.980186	0.759081
		COPB2	coatomer protein complex, subunit beta 2 (beta prime)	0.718045	0.622348	0.961646	1.17645	0.514964	0.288923	0.537618	0.539577	0.977003	0.831432	0.966894	1.03955	0.869623	0.470271	0.953719	0.764537
		CACNA1H	calcium channel, voltage-dependent, T type, alpha 1H subunit	0.532599	0.539328	0.91364	1.87235	0.713632	0.771504	0.851958	0.640292	0.304518	0.776395	0.768687	0.553122	0.964479	0.744346	0.600681	0.769835
		CACNA1D	calcium channel, voltage-dependent, L type, alpha 1D subunit	0.72683	0.922757	1.05339	1.48999	0.545216	0.904164	0.678991	0.665635	0.725117	0.545722	0.640513	0.410183	1.04824	0.698502	0.580384	0.775709
		SNAP23	synaptosomal-associated protein, 23kDa	0.637287	0.896515	0.8769	0.926698	0.605331	0.368979	0.465919	0.438776	0.906413	0.939901	1.026	1.22036	0.83435	0.469751	1.02317	0.775757
		CAV1	caveolin 1, caveolae protein, 22kDa	0.690467	0.921686	0.734613	0.848594	0.4506	0.600138	0.489213	0.754609	0.931078	0.992827	1.06669	0.831385	0.79884	0.57364	0.955495	0.775992
		CACNA1E	calcium channel, voltage-dependent, R type, alpha 1E subunit	0.538585	0.438496	1.0154	1.23648	0.500887	0.520257	0.765866	0.67998	1.09624	0.922951	0.908417	0.715199	0.80724	0.616747	0.910702	0.77823
		VAMP4	vesicle-associated membrane protein 4	0.6448	0.994106	0.629841	1.1773	0.274524	0.620243	0.670029	0.881058	0.765318	0.84289	0.889593	0.97751	0.861512	0.611464	0.868828	0.780601
		ENG	endoglin (Osler-Rendu-Weber syndrome 1)	0.3974	0.532405	1.06722	1.34404	0.95685	0.909792	0.657746	0.554688	0.74848	0.804433	0.887901	0.730106	0.835266	0.769769	0.79273	0.799255
		LMAN1	lectin, mannose-binding, 1	1.03273	1.05596	0.823463	0.913666	0.569997	0.818601	0.760733	0.924452	0.557674	0.712891	0.873985	0.661096	0.956455	0.768446	0.701412	0.808771
		HPS1	Hermansky-Pudlak syndrome 1	0.748697	0.903835	0.812827	0.524665	0.661741	0.518772	0.663949	0.533934	1.05658	1.37956	1.14286	0.827836	0.747506	0.594599	1.10171	0.814605
		STX6	syntaxin 6	0.499043	0.769928	0.999783	1.12086	0.383691	0.527208	0.743843	0.896993	0.949333	0.878717	1.09884	0.913213	0.847403	0.637934	0.960027	0.815121
		RGS6	regulator of G-protein signaling 6	0.490687	0.866722	0.846361	1.64291	0.925738	0.903455	0.851579	0.710912	0.655854	0.879056	0.511712	0.523793	0.96167	0.847921	0.642604	0.817398
		DNM1	dynamin 1	0.715984	0.929481	0.846764	1.10747	0.690427	0.625739	0.607784	0.767112	0.651909	1.05808	1.00504	0.842732	0.899925	0.672765	0.889441	0.820711
		SYT4	synaptotagmin IV	0.637287	0.664297	0.640579	0.980645	0.605331	0.572371	0.803303	0.764754	0.906413	1.20568	1.07023	1.01741	0.730702	0.68644	1.04994	0.822359
		CAV3	caveolin 3	0.549285	0.903637	0.604058	0.733985	0.629468	0.85196	0.762145	0.928028	0.866825	1.08735	1.24118	0.750127	0.697741	0.7929	0.98637	0.825671
		CDKN2A	cyclin-dependent kinase inhibitor 2A (melanoma, p16, inhibits CDK4)	0.865093	1.40509	0.957409	1.08498	0.532616	0.459673	0.59962	0.717957	0.756249	0.999343	0.837825	0.863231	1.07814	0.577466	0.864162	0.839924
		SYT5	synaptotagmin V	0.514701	0.346768	0.99891	2.02852	0.693309	1.3532	1.05759	0.738631	0.566309	0.555677	0.650895	0.602025	0.972224	0.960683	0.593726	0.842211
		SEC24B	SEC24 related gene family, member B (S. cerevisiae)	0.5186	0.573202	0.840798	1.02922	0.85826	1.03403	0.966688	0.707945	0.559441	1.01475	0.933655	1.07423	0.740456	0.89173	0.895519	0.842569
		AP3S1	adaptor-related protein complex 3, sigma 1 subunit	0.625653	0.694578	1.14827	1.54016	0.840269	0.998722	1.09325	0.757306	0.848103	0.707087	0.573781	0.47932	1.00217	0.922388	0.652073	0.858875
		STX7	syntaxin 7	0.685591	0.616197	1.1398	1.95772	0.793471	1.04707	0.869677	0.808172	0.857461	0.668383	0.497476	0.540808	1.09983	0.879597	0.641032	0.873485
		STX2	syntaxin 2	0.525619	0.495731	1.2067	1.00716	1.0354	0.56956	0.876483	0.833688	1.25955	1.12806	0.939093	0.674354	0.808804	0.828782	1.00026	0.879283
		AP1B1	adaptor-related protein complex 1, beta 1 subunit	0.695143	1.36338	0.850946	0.838466	0.648385	0.554524	0.446388	0.679819	0.970933	1.00897	1.3296	1.19019	0.936984	0.582279	1.12492	0.881395
		CACNA1A	calcium channel, voltage-dependent, P/Q type, alpha 1A subunit	0.833893	0.529982	1.08634	1.50954	0.867764	1.21081	0.97074	0.796847	0.838787	0.740958	0.884741	0.718356	0.989939	0.961539	0.79571	0.91573
		AP2A1	adaptor-related protein complex 2, alpha 1 subunit	0.791256	1.35717	1.3813	1.47339	0.37512	0.29958	0.430577	0.385597	0.923532	1.02257	1.36456	1.19237	1.25078	0.372718	1.12576	0.916418
		RICS	Rho GTPase-activating protein	0.674	0.861957	1.05945	1.64599	0.732962	0.835361	0.925367	0.648124	0.793158	1.04426	1.06805	0.941749	1.06035	0.785454	0.961804	0.935869
		CACNA1C	calcium channel, voltage-dependent, L type, alpha 1C subunit	0.927938	0.596716	1.08663	1.48637	1.02023	1.03557	1.17879	1.10382	0.91121	0.832368	0.77817	0.536129	1.02441	1.0846	0.764469	0.957828
		LYST	lysosomal trafficking regulator	1.26103	1.01905	1.31887	1.60826	0.791262	1.01946	0.895309	0.869129	0.877843	0.716835	0.702431	0.57261	1.3018	0.89379	0.71743	0.971008
		CACNA1B	calcium channel, voltage-dependent, N type, alpha 1B subunit	0.806366	0.611619	1.26393	1.50928	0.588872	0.882013	0.766578	0.5747	1.33702	1.24672	1.16987	1.05627	1.0478	0.703041	1.20247	0.984435
		AP1M2	adaptor-related protein complex 1, mu 2 subunit	0.501241	0.503924	0.381199	0.495597	0.655586	0.783593	0.587661	0.866939	0.469836	2.29594	3.21091	2.09429	0.47049	0.723445	2.01774	1.07056
		CLTB	clathrin, light chain B	1.10663	1.16937	0.977655	0.859107	0.786275	0.586349	0.65594	0.64746	1.1553	1.9676	2.29241	2.01575	1.02819	0.669006	1.85776	1.18499
		DNM2	dynamin 2	1.02683	1.11945	1.07121	2.6288	0.82242	0.97147	0.717463	0.671392	1.14053	1.26618	1.60571	1.44569	1.46157	0.795687	1.36453	1.20726
